# The making of the oral microbiome in Agta hunter-gatherers

**DOI:** 10.1101/2022.05.03.490437

**Authors:** Begoña Dobon, Federico Musciotto, Alex Mira, Michael Greenacre, Rodolph Schlaepfer, Gabriela Aguileta, Leonora H. Astete, Marilyn Ngales, Vito Latora, Federico Battiston, Lucio Vinicius, Andrea B. Migliano, Jaume Bertranpetit

## Abstract

Ecological and genetic factors have influenced the composition of the human microbiome during our evolutionary history. We analyzed the oral microbiota of the Agta, a hunter-gatherer population where part of its members is adopting an agricultural diet. We show that age is the strongest factor modulating the microbiome, likely through immunosenescence as there is an increase of pathogenicity with age. Biological and cultural processes generate sexual dimorphism in the oral microbiome. A small subset of oral bacteria is influenced by the host genome, linking host collagen genes to bacterial biofilm formation. Our data also suggests that shifting from a fish/meat to a rice-rich diet transforms their microbiome, mirroring the Neolithic transition. All these factors have implications in the epidemiology of oral diseases. Thus, the human oral microbiome is multifactorial, and shaped by various ecological and social factors that modify the oral environment.
