## Supplementary Tables for "The making of the oral microbiome in Agta hunter-gatherers"

### Sheet: Supplementary Table 1
#Supplementary Table 1. Microbiome genome-wide association results. For each significant bacterial genus/ASV and SNP association, it is described: the major (A1) and minor allele (A2), minor allele frequency in the sample, the location and type of SNP, the closest gene(s), beta value (effect size), standard error of beta, p-value of the SNP, q-value (p-value adjusted by false discovery rate).
ASV ID or genus	Taxonomy	position	A1	A2	Type	Gene(s)	MAF	beta	se	p-value	q-value
Genus	Streptococcus	chr11:103453960	C	T	intergenic	DYNC2H1(dist=103369),MIR4693(dist=266674)	0.508	-0.0594	0.008	1.52e-10	0.001
Genus	Aggregatibacter	chr13:50171550	G	A	intergenic	RCBTB1(dist=11831),ARL11(dist=30885)	0.174	0.0088	0.0015	4.83e-07	0.0995
Genus	Aggregatibacter	chr13:50176321	A	G	intergenic	RCBTB1(dist=16602),ARL11(dist=26114)	0.172	0.0085	0.0015	1.16e-06	0.0995
Genus	Aggregatibacter	chr9:117735017	G	A	intergenic	TNFSF8(dist=42142),TNC(dist=46837)	0.517	-0.0057	0.0011	1.29e-06	0.0995
Genus	Aggregatibacter	chr9:137658608	G	A	intronic	COL5A1	0.135	0.0086	0.0015	9.41e-07	0.0995
Genus	Lautropia	chr10:72559966	T	C	intergenic	TBATA(dist=14791),SGPL1(dist=15738)	0.185	0.0115	0.0024	2.71e-06	0.0556
Genus	Lautropia	chr11:119905180	G	T	intergenic	LOC102724301(dist=294847),TRIM29(dist=76803)	0.127	0.015	0.0031	4.11e-06	0.0704
Genus	Lautropia	chr1:232577281	T	G	intronic	SIPA1L2	0.114	0.0149	0.0029	3.13e-06	0.0604
Genus	Lautropia	chr14:77451672	T	C	intergenic	LINC01629(dist=19527),IRF2BPL(dist=39214)	0.14	0.0158	0.0029	6.89e-07	0.0303
Genus	Lautropia	chr14:78809474	G	A	intronic	NRXN3	0.144	0.0145	0.003	1.97e-06	0.0519
Genus	Lautropia	chr14:78812526	C	T	intronic	NRXN3	0.144	0.0145	0.003	1.97e-06	0.0519
Genus	Lautropia	chr14:78814523	G	A	intronic	NRXN3	0.132	0.0164	0.0031	1.45e-07	0.0223
Genus	Lautropia	chr14:78815045	G	A	intronic	NRXN3	0.14	0.0144	0.003	2.36e-06	0.0519
Genus	Lautropia	chr14:78832227	G	A	intronic	NRXN3	0.14	0.0144	0.003	2.36e-06	0.0519
Genus	Lautropia	chr14:78850978	A	G	intronic	NRXN3	0.14	0.0144	0.003	2.36e-06	0.0519
Genus	Lautropia	chr14:79393552	T	G	intronic	NRXN3	0.142	0.014	0.0031	5.92e-06	0.0912
Genus	Lautropia	chr15:95611011	C	T	intergenic	LOC440311(dist=210718),LINC01197(dist=211508)	0.125	0.0145	0.0029	3.86e-06	0.0699
Genus	Lautropia	chr18:39892963	T	C	ncRNA_intronic	LINC00907	0.14	0.0143	0.0028	2.11e-06	0.0519
Genus	Lautropia	chr18:40182888	T	C	ncRNA_intronic	LINC00907	0.233	0.0111	0.0025	6.47e-06	0.095
Genus	Lautropia	chr18:53254741	C	T	intronic	TCF4	0.131	0.015	0.0024	4.75e-06	0.077
Genus	Lautropia	chr18:53353895	A	G	intergenic	TCF4(dist=50671),LINC01415(dist=87937)	0.125	0.0159	0.0024	1.03e-06	0.0396
Genus	Lautropia	chr19:34131564	A	C	intronic	CHST8	0.14	0.0169	0.003	3.84e-07	0.0296
Genus	Lautropia	chr2:192951443	A	G	intronic	TMEFF2	0.116	0.0169	0.0031	1.2e-07	0.0223
Genus	Lautropia	chr2:192954320	G	A	intronic	TMEFF2	0.119	0.0164	0.0031	2.4e-07	0.0247
Genus	Lautropia	chr2:79284519	G	A	intergenic	REG3G(dist=28889),REG1B(dist=27630)	0.11	0.0181	0.003	6.36e-07	0.0303
Genus	Lautropia	chr2:79287446	C	A	intergenic	REG3G(dist=31816),REG1B(dist=24703)	0.123	0.0176	0.003	5.69e-07	0.0303
Genus	Lautropia	chr3:56967818	C	T	intronic	ARHGEF3	0.115	0.013	0.0028	7e-06	0.0981
Genus	Gemella	chr5:120608476	T	C	intergenic	PRR16(dist=585451),LOC102467226(dist=49769)	0.12	0.019	0.0037	8.5e-07	0.033
Genus	Leptotrichia	chr3:22130107	C	A	intergenic	ZNF385D-AS2(dist=108787),UBE2E2-AS1(dist=1106454)	0.12	0.0216	0.0041	9.89e-07	0.0306
Genus	Leptotrichia	chr3:59191320	A	G	intergenic	C3orf67(dist=155562),FHIT(dist=541684)	0.13	0.0204	0.0034	2.81e-07	0.0306
Genus	Leptotrichia	chr3:59231529	G	T	intergenic	C3orf67(dist=195771),FHIT(dist=501475)	0.14	0.0195	0.0032	2.11e-07	0.0306
Genus	Leptotrichia	chr3:63868596	G	A	intronic	ATXN7	0.125	0.0206	0.0036	5.14e-07	0.0306
Genus	Leptotrichia	chr3:63977875	A	G	intronic	ATXN7	0.128	0.02	0.0036	9.51e-07	0.0306
Genus	Leptotrichia	chr3:63997491	G	A	ncRNA_exonic	PSMD6-AS2	0.128	0.02	0.0036	9.51e-07	0.0306
Genus	Leptotrichia	chr3:64005226	A	G	intronic	PSMD6	0.128	0.02	0.0036	9.51e-07	0.0306
Genus	Leptotrichia	chr3:64012172	C	A	intergenic	PSMD6(dist=2486),PRICKLE2-AS1(dist=41468)	0.128	0.02	0.0036	9.51e-07	0.0306
Genus	Leptotrichia	chr3:64013062	T	C	intergenic	PSMD6(dist=3376),PRICKLE2-AS1(dist=40578)	0.128	0.02	0.0036	9.51e-07	0.0306
Genus	Leptotrichia	chr3:64049375	C	A	intergenic	PSMD6(dist=39689),PRICKLE2-AS1(dist=4265)	0.128	0.02	0.0036	9.51e-07	0.0306
Genus	Comamonas	chr10:128227080	G	A	intronic	C10orf90	0.1	0.0014	0.0002	1.1e-07	0.0341
Genus	Alloprevotella	chr13:30611147	C	A	intergenic	LINC00544(dist=86522),LINC00365(dist=66168)	0.102	0.0123	0.0021	1.74e-07	0.0269
Genus	Alloprevotella	chr13:30614641	C	T	intergenic	LINC00544(dist=90016),LINC00365(dist=62674)	0.102	0.0123	0.0021	1.74e-07	0.0269
Genus	Selenomonas	chr1:165064023	A	G	intergenic	PBX1(dist=242963),LMX1A(dist=107081)	0.142	0.0039	0.0007	4.44e-06	0.0736
Genus	Selenomonas	chr1:165064113	G	A	intergenic	PBX1(dist=243053),LMX1A(dist=106991)	0.144	0.0039	0.0007	3.33e-06	0.0736
Genus	Selenomonas	chr1:171311003	C	A	UTR3	FMO4(NM_002022:c.*25C>A)	0.495	0.0034	0.0006	7.09e-06	0.083
Genus	Selenomonas	chr1:171321788	G	A	intergenic	FMO4(dist=10565),PRRC2C(dist=132878)	0.495	0.0034	0.0006	7.09e-06	0.083
Genus	Selenomonas	chr1:171322446	T	C	intergenic	FMO4(dist=11223),PRRC2C(dist=132220)	0.495	0.0034	0.0006	7.09e-06	0.083
Genus	Selenomonas	chr1:171322521	T	C	intergenic	FMO4(dist=11298),PRRC2C(dist=132145)	0.495	0.0034	0.0006	7.09e-06	0.083
Genus	Selenomonas	chr1:171340430	C	T	intergenic	FMO4(dist=29207),PRRC2C(dist=114236)	0.486	0.0034	0.0006	7.24e-06	0.083
Genus	Selenomonas	chr1:176942722	C	T	intronic	ASTN1	0.138	0.0041	0.0007	7.02e-07	0.0724
Genus	Selenomonas	chr2:155544816	G	A	intergenic	LOC100144595(dist=230866),KCNJ3(dist=10277)	0.362	0.003	0.0006	4.84e-06	0.0748
Genus	Selenomonas	chr2:155547138	G	A	intergenic	LOC100144595(dist=233188),KCNJ3(dist=7955)	0.307	0.0031	0.0006	6.1e-06	0.083
Genus	Selenomonas	chr2:155557647	G	T	intronic	KCNJ3	0.307	0.0031	0.0006	6.1e-06	0.083
Genus	Selenomonas	chr2:177089781	C	T	intergenic	HOXD1(dist=34146),MTX2(dist=44342)	0.101	0.0053	0.0009	2.61e-07	0.0717
Genus	Selenomonas	chr4:109771188	T	C	intronic	COL25A1	0.115	0.0044	0.0008	4.52e-06	0.0736
Genus	Selenomonas	chr4:109799208	G	A	intronic	COL25A1	0.115	0.0044	0.0008	4.52e-06	0.0736
Genus	Selenomonas	chr4:109808507	G	A	intronic	COL25A1	0.115	0.0044	0.0008	4.52e-06	0.0736
Genus	Selenomonas	chr4:109810501	C	T	intronic	COL25A1	0.115	0.0044	0.0008	4.52e-06	0.0736
Genus	Selenomonas	chr4:109812550	T	C	intronic	COL25A1	0.113	0.0046	0.0008	2.27e-06	0.0736
Genus	Selenomonas	chr4:109818227	C	T	intronic	COL25A1	0.115	0.0044	0.0008	4.52e-06	0.0736
Genus	Selenomonas	chr4:109819361	G	A	intronic	COL25A1	0.115	0.0044	0.0008	4.52e-06	0.0736
Genus	Selenomonas	chr4:109823227	C	T	intronic	COL25A1	0.115	0.0044	0.0008	4.52e-06	0.0736
Genus	Selenomonas	chr4:109826976	G	A	intronic	COL25A1	0.115	0.0044	0.0008	4.52e-06	0.0736
Genus	Selenomonas	chr4:109827406	T	C	intronic	COL25A1	0.115	0.0044	0.0008	4.52e-06	0.0736
Genus	Selenomonas	chr4:109871545	C	T	intronic	COL25A1	0.115	0.0044	0.0008	4.52e-06	0.0736
Genus	Selenomonas	chr4:109872384	T	C	intronic	COL25A1	0.115	0.0044	0.0008	4.52e-06	0.0736
Genus	Selenomonas	chr4:109889264	T	C	intronic	COL25A1	0.115	0.0044	0.0008	4.52e-06	0.0736
Genus	Selenomonas	chr4:109899013	T	G	intronic	COL25A1	0.107	0.0051	0.0009	4.63e-07	0.0717
Genus	Selenomonas	chr4:109900939	C	T	intronic	COL25A1	0.115	0.0044	0.0008	4.52e-06	0.0736
119eec8a23f1bece23de55db836c9891	Veillonella spp.	chr1:175874395	A	G	intergenic	LINC01657(dist=24795),RFWD2(dist=39567)	0.225	0.0013	0.0002	6.07e-07	0.0941
119eec8a23f1bece23de55db836c9891	Veillonella spp.	chr1:175888739	A	G	intergenic	LINC01657(dist=39139),RFWD2(dist=25223)	0.225	0.0013	0.0002	6.07e-07	0.0941
302ac81015a3a6693e18f6c36c816e30	Granulicatella spp.	chr12:93924410	C	T	intergenic	MRPL42(dist=26862),SOCS2-AS1(dist=34994)	0.104	0.0038	0.0006	3.18e-07	0.0976
6c77dc3d2c5b768761bfb0caa085cb88	Leptotrichia spp.	chr10:24534435	G	A	intronic	KIAA1217	0.285	0.0011	0.0002	8.53e-06	0.0934
6c77dc3d2c5b768761bfb0caa085cb88	Leptotrichia spp.	chr16:69666587	T	C	intronic	NFAT5	0.246	0.0014	0.0003	1.22e-06	0.0548
6c77dc3d2c5b768761bfb0caa085cb88	Leptotrichia spp.	chr16:69751953	A	G	intronic	NQO1	0.271	0.0012	0.0002	1.85e-06	0.0591
6c77dc3d2c5b768761bfb0caa085cb88	Leptotrichia spp.	chr16:69945092	T	C	intronic	WWP2	0.174	0.0015	0.0003	8.69e-07	0.0533
6c77dc3d2c5b768761bfb0caa085cb88	Leptotrichia spp.	chr16:69970529	G	A	intronic	WWP2	0.174	0.0015	0.0003	8.69e-07	0.0533
6c77dc3d2c5b768761bfb0caa085cb88	Leptotrichia spp.	chr16:69974659	A	G	UTR3	WWP2	0.174	0.0015	0.0003	8.69e-07	0.0533
6c77dc3d2c5b768761bfb0caa085cb88	Leptotrichia spp.	chr16:70299420	T	C	intronic	AARS	0.16	0.0015	0.0003	4.74e-06	0.0591
6c77dc3d2c5b768761bfb0caa085cb88	Leptotrichia spp.	chr16:70302333	T	G	intronic	AARS	0.16	0.0015	0.0003	4.74e-06	0.0591
6c77dc3d2c5b768761bfb0caa085cb88	Leptotrichia spp.	chr16:70305681	T	C	intronic	AARS	0.16	0.0015	0.0003	4.74e-06	0.0591
6c77dc3d2c5b768761bfb0caa085cb88	Leptotrichia spp.	chr16:70329025	A	G	intronic	DDX19B	0.162	0.0015	0.0003	5.02e-06	0.0591
6c77dc3d2c5b768761bfb0caa085cb88	Leptotrichia spp.	chr16:70370468	T	C	ncRNA_intronic	LOC100506083	0.162	0.0015	0.0003	5.22e-06	0.0593
6c77dc3d2c5b768761bfb0caa085cb88	Leptotrichia spp.	chr16:70376110	G	A	ncRNA_intronic	LOC100506083	0.16	0.0015	0.0003	4.74e-06	0.0591
6c77dc3d2c5b768761bfb0caa085cb88	Leptotrichia spp.	chr16:70413054	T	C	downstream	ST3GAL2	0.16	0.0015	0.0003	4.74e-06	0.0591
6c77dc3d2c5b768761bfb0caa085cb88	Leptotrichia spp.	chr16:70422263	A	G	intronic	ST3GAL2	0.16	0.0015	0.0003	4.74e-06	0.0591
6c77dc3d2c5b768761bfb0caa085cb88	Leptotrichia spp.	chr16:70434526	A	G	intronic	ST3GAL2	0.16	0.0015	0.0003	4.74e-06	0.0591
6c77dc3d2c5b768761bfb0caa085cb88	Leptotrichia spp.	chr16:70448027	C	T	intronic	ST3GAL2	0.16	0.0015	0.0003	4.74e-06	0.0591
6c77dc3d2c5b768761bfb0caa085cb88	Leptotrichia spp.	chr16:70448399	G	A	intronic	ST3GAL2	0.16	0.0015	0.0003	4.74e-06	0.0591
6c77dc3d2c5b768761bfb0caa085cb88	Leptotrichia spp.	chr16:70458667	A	G	intronic	ST3GAL2	0.16	0.0015	0.0003	4.74e-06	0.0591
6c77dc3d2c5b768761bfb0caa085cb88	Leptotrichia spp.	chr16:70475735	T	C	intergenic	ST3GAL2(dist=2744),	0.16	0.0015	0.0003	4.74e-06	0.0591
						FUK(dist=12763)
6c77dc3d2c5b768761bfb0caa085cb88	Leptotrichia spp.	chr16:70478424	T	C	intergenic	ST3GAL2(dist=5433),	0.162	0.0015	0.0003	5.02e-06	0.0591
						FUK(dist=10074)
6c77dc3d2c5b768761bfb0caa085cb88	Leptotrichia spp.	chr16:70497889	T	G	intronic	FUK	0.16	0.0015	0.0003	4.74e-06	0.0591
6c77dc3d2c5b768761bfb0caa085cb88	Leptotrichia spp.	chr16:70520279	C	T	intronic	COG4	0.16	0.0015	0.0003	4.74e-06	0.0591
6c77dc3d2c5b768761bfb0caa085cb88	Leptotrichia spp.	chr16:70537341	T	G	intronic	COG4	0.16	0.0015	0.0003	4.74e-06	0.0591
6c77dc3d2c5b768761bfb0caa085cb88	Leptotrichia spp.	chr16:70582067	A	G	intronic	SF3B3	0.16	0.0015	0.0003	4.74e-06	0.0591
6c77dc3d2c5b768761bfb0caa085cb88	Leptotrichia spp.	chr16:70783023	C	T	intronic	VAC14	0.113	0.002	0.0003	3.91e-09	0.0012
6c77dc3d2c5b768761bfb0caa085cb88	Leptotrichia spp.	chr16:70840490	A	G	UTR3	HYDIN	0.174	0.0014	0.0003	1.25e-06	0.0548
6c77dc3d2c5b768761bfb0caa085cb88	Leptotrichia spp.	chr16:70917785	C	T	intronic	HYDIN	0.118	0.0019	0.0003	1.72e-08	0.0026
6c77dc3d2c5b768761bfb0caa085cb88	Leptotrichia spp.	chr2:191787764	C	T	intronic	GLS	0.139	0.0014	0.0003	2.47e-06	0.0591
9c56d741a65b8d5387609ca40ede09b7	Veillonella spp.	chr10:45919057	A	G	intronic	ALOX5	0.12	0.0057	0.0008	1.64e-08	0.0025
9c56d741a65b8d5387609ca40ede09b7	Veillonella spp.	chr18:52675202	C	T	intergenic	CCDC68(dist=48463),LINC01929(dist=97933)	0.108	0.0044	0.0008	1.97e-06	0.0465
9c56d741a65b8d5387609ca40ede09b7	Veillonella spp.	chr18:52688541	G	A	intergenic	CCDC68(dist=61802),LINC01929(dist=84594)	0.108	0.0044	0.0008	1.97e-06	0.0465
9c56d741a65b8d5387609ca40ede09b7	Veillonella spp.	chr18:52704224	A	G	intergenic	CCDC68(dist=77485),LINC01929(dist=68911)	0.108	0.0044	0.0008	1.97e-06	0.0465
9c56d741a65b8d5387609ca40ede09b7	Veillonella spp.	chr18:52707502	C	T	intergenic	CCDC68(dist=80763),LINC01929(dist=65633)	0.108	0.0044	0.0008	1.97e-06	0.0465
9c56d741a65b8d5387609ca40ede09b7	Veillonella spp.	chr2:130215359	G	A	intergenic	LINC01854(dist=183895),PLAC9P1(dist=465076)	0.114	0.0053	0.0008	5.02e-07	0.0172
9c56d741a65b8d5387609ca40ede09b7	Veillonella spp.	chr2:130221208	T	C	intergenic	LINC01854(dist=189744),PLAC9P1(dist=459227)	0.114	0.0053	0.0008	5.02e-07	0.0172
9c56d741a65b8d5387609ca40ede09b7	Veillonella spp.	chr2:130240631	C	T	intergenic	LINC01854(dist=209167),PLAC9P1(dist=439804)	0.114	0.0053	0.0008	5.02e-07	0.0172
9c56d741a65b8d5387609ca40ede09b7	Veillonella spp.	chr2:130344802	C	T	intergenic	LINC01854(dist=313338),PLAC9P1(dist=335633)	0.114	0.0053	0.0008	5.02e-07	0.0172
9c56d741a65b8d5387609ca40ede09b7	Veillonella spp.	chr2:130356209	A	G	intergenic	LINC01854(dist=324745),PLAC9P1(dist=324226)	0.114	0.0053	0.0008	5.02e-07	0.0172
9c56d741a65b8d5387609ca40ede09b7	Veillonella spp.	chr2:130375602	C	A	intergenic	LINC01854(dist=344138),PLAC9P1(dist=304833)	0.114	0.0053	0.0008	5.02e-07	0.0172
9c56d741a65b8d5387609ca40ede09b7	Veillonella spp.	chr2:130392975	T	G	intergenic	LINC01854(dist=361511),PLAC9P1(dist=287460)	0.114	0.0053	0.0008	5.02e-07	0.0172
9c56d741a65b8d5387609ca40ede09b7	Veillonella spp.	chr2:158635051	G	A	intronic	ACVR1	0.127	0.0044	0.0009	4.13e-06	0.0907
9c56d741a65b8d5387609ca40ede09b7	Veillonella spp.	chr3:3628981	A	G	intergenic	CRBN(dist=407580),LRRN1(dist=212134)	0.108	0.0058	0.0008	6.71e-09	0.0021
ad8a81a3d00125a058371a27108ab5fb	Candidatus Saccharimonas spp.	chr17:10362025	C	T	ncRNA_intronic	MYHAS	0.142	0.0012	0.0002	1.19e-07	0.0182
ad8a81a3d00125a058371a27108ab5fb	Candidatus Saccharimonas spp.	chr17:10364191	C	T	ncRNA_intronic	MYHAS	0.138	0.0013	0.0002	3.69e-08	0.0113
ad8a81a3d00125a058371a27108ab5fb	Candidatus Saccharimonas spp.	chr17:10388631	T	C	ncRNA_intronic	MYHAS	0.138	0.0012	0.0002	2.86e-07	0.0292
ad8a81a3d00125a058371a27108ab5fb	Candidatus Saccharimonas spp.	chr4:98506794	G	T	intronic	STPG2	0.111	0.0014	0.0003	4.84e-07	0.0371
ad8a81a3d00125a058371a27108ab5fb	Candidatus Saccharimonas spp.	chr8:139866166	C	A	intronic	COL22A1	0.2	0.0009	0.0002	1.24e-06	0.0758
b2a59273c6590dbae2ebf3516e86a663	Prevotella 7 spp.	chr12:19350193	C	T	intronic	PLEKHA5	0.106	0.0336	0.0058	2.34e-07	0.0723
e5bf807a2881344f632b31dedeaef6c2	Neisseria spp.	chr16:28832382	C	T	intergenic	NPIPB9(dist=48238),ATXN2L(dist=1987)	0.138	0.0003	0.0001	5.01e-07	0.0259
e5bf807a2881344f632b31dedeaef6c2	Neisseria spp.	chr16:28833097	A	G	intergenic	NPIPB9(dist=48953),ATXN2L(dist=1272)	0.138	0.0003	0.0001	5.01e-07	0.0259
e5bf807a2881344f632b31dedeaef6c2	Neisseria spp.	chr16:28844284	A	G	intronic	ATXN2L	0.138	0.0003	0.0001	5.01e-07	0.0259
e5bf807a2881344f632b31dedeaef6c2	Neisseria spp.	chr16:28845251	G	A	intronic	ATXN2L	0.138	0.0003	0.0001	5.01e-07	0.0259
e5bf807a2881344f632b31dedeaef6c2	Neisseria spp.	chr16:28855727	A	G	intronic	TUFM	0.138	0.0003	0.0001	5.01e-07	0.0259
e5bf807a2881344f632b31dedeaef6c2	Neisseria spp.	chr16:28922149	T	C	intronic	RABEP2	0.138	0.0003	0.0001	5.01e-07	0.0259

### Sheet: Supplementary Table 2
#Supplementary Table 2. Gene ontology/gene-trait enrichment. Gene ontology (GO) and gene set enrichment of GWAS-traits of the genes found associated with bacteria abundance (ASV or genus). For each GO term/GWAS-trait significantly overrepresented, we indicate the genes and associated bacteria (genus or specific ASV ID) and the adjusted p-value. P-value were corrected for multiple hypothesis testi…
GO term / GWAS-trait	Genes	Associated bacteria	p-value
Body fat distribution (arm fat ratio)	ATXN2L	Neisseria spp. (e5bf807a2881344f632b31dedeaef6c2)	0.0001
	TUFM	Neisseria spp. (e5bf807a2881344f632b31dedeaef6c2)
	RABEP2	Neisseria spp. (e5bf807a2881344f632b31dedeaef6c2)
	NFAT5	Leptotrichia spp. (6c77dc3d2c5b768761bfb0caa085cb88)
	NQO1	Leptotrichia spp. (6c77dc3d2c5b768761bfb0caa085cb88)
	WWP2	Leptotrichia spp. (6c77dc3d2c5b768761bfb0caa085cb88)
Body fat distribution (leg fat ratio)	ATXN2L	Neisseria spp. (e5bf807a2881344f632b31dedeaef6c2)	0.001
	TUFM	Neisseria spp. (e5bf807a2881344f632b31dedeaef6c2)
	RABEP2	Neisseria spp. (e5bf807a2881344f632b31dedeaef6c2)
	NFAT5	Leptotrichia spp. (6c77dc3d2c5b768761bfb0caa085cb88)
	NQO1	Leptotrichia spp. (6c77dc3d2c5b768761bfb0caa085cb88)
	WWP2	Leptotrichia spp. (6c77dc3d2c5b768761bfb0caa085cb88)
Collagen trimer	COL5A1	Aggregatibacter	0.0008
	COL22A1	Candidatus Saccharimonas spp. (ad8a81a3d00125a058371a27108ab5fb)
	COL25A1	Selenomonas
Extracellular matrix structural constituent conferring tensile strength	COL5A1	Aggregatibacter	0.0036
	COL25A1	Selenomonas
Extracellular matrix structural constituent	COL5A1	Aggregatibacter	0.0042
	COL22A1	Candidatus Saccharimonas spp. (ad8a81a3d00125a058371a27108ab5fb)
	COL25A1	Selenomonas
Wound healing, spreading of cells	COL5A1	Aggregatibacter	0.0019
	TMEFF2	Lautropia
Epiboly involved in wound healing	COL5A1	Aggregatibacter	0.0019
	TMEFF2	Lautropia
Epiboly	COL5A1	Aggregatibacter	0.002
	TMEFF2	Lautropia
Morphogenesis of an epithelial sheet	COL5A1	Aggregatibacter	0.006
	TMEFF2	Lautropia
Neuron cell-cell adhesion	ASTN1	Selenomonas	0.0003
	NRXN3	Lautropia
Response to electrical stimulus	NQO1	Leptotrichia spp. (6c77dc3d2c5b768761bfb0caa085cb88)	0.0023
	KCNJ3	Selenomonas
Cytoplasmic stress granule	DDX19B	Leptotrichia spp. (6c77dc3d2c5b768761bfb0caa085cb88)	0.0057
	ATXN2L	Neisseria spp. (e5bf807a2881344f632b31dedeaef6c2)
Multi-organism behavior	GLS	Leptotrichia spp. (6c77dc3d2c5b768761bfb0caa085cb88)	0.0073
	NRXN3	Lautropia
Regulation of cellular amino acid metabolic process	NQO1	Leptotrichia spp. (6c77dc3d2c5b768761bfb0caa085cb88)	0.0073
	PSMD6	Leptotrichia
Regulation of organelle assembly	C10orf90	Comamonas	0.0076
	ATXN2L	Neisseria spp. (e5bf807a2881344f632b31dedeaef6c2)
	RABEP2	Neisseria spp. (e5bf807a2881344f632b31dedeaef6c2)
Estimated glomerular filtration ratio	TUFM	Neisseria spp. (e5bf807a2881344f632b31dedeaef6c2)	0.03
	RABEP2	Neisseria spp. (e5bf807a2881344f632b31dedeaef6c2)
	NFAT5	Leptotrichia spp. (6c77dc3d2c5b768761bfb0caa085cb88)
	NQO1	Leptotrichia spp. (6c77dc3d2c5b768761bfb0caa085cb88)
	WWP2	Leptotrichia spp. (6c77dc3d2c5b768761bfb0caa085cb88)
	PSMD6	Leptotrichia
